# Long-term stability of RNA nucleoside standards for accurate LC-MS quantification

**DOI:** 10.1101/2025.07.30.667630

**Authors:** Kira Kerkhoff, Hagen Wesseling, Yuyang Qi, Sofia Obersteiner, Kuangjie Liu, Maximilian Berg, Leona Rusling, Hendrik Zipse, Stefanie Kaiser

## Abstract

Accurate LC-MS (liquid chromatography coupled mass spectrometry) analysis of RNA modifications relies on synthetic nucleoside standards whose chemical integrity determines both qualitative identification and quantitative measurements. While the purity of these standards is typically verified prior to use, their long-term chemical stability during storage has not been systematically investigated.

Here, we evaluated the stability of 44 canonical and modified ribonucleosides in aqueous solution during storage at -80 °C and -20 °C. Initial quality control confirmed the identity of all tested standards and revealed purity issues in selected compounds, including contamination of 1-methyladenosine (m^1^A) with 6-methyladenosine (m^6^A) and the presence of S- and R-isomers of 5-(carboxyhydroxymethyl)-2′-O-methyluridine (mchm^5^Um).

Long-term LC-UV-MS monitoring over 12 months showed that 30 nucleosides remained stable, two were stable for at least six months, and 12 exhibited substantial quantitative changes. Seven nucleosides formed detectable degradation products, most of which could be structurally assigned. Quantum-chemical calculations of reaction free energies for deglycosylation, deamination, deacetylation and desulfurization correlated with the experimentally observed stability trends.

Based on these results, we propose a practical guideline for the preparation, storage and analytical quality control of nucleoside standards, including recommendations for purity verification by UV spectroscopy and quantitative NMR. These guidelines provide an experimental framework to improve the robustness and inter-laboratory comparability of LC-MS-based RNA modification analysis.
