## Supplementary Tables for "Long-term stability of RNA nucleoside standards for accurate LC-MS quantification"

### Sheet: Table S1 - overview of vendors 
Table S1 Alphabetically ordered list of nucleosides, commercially available (January 2025) indicating the supplier and price for a given quantity. An up-to-date list can be found at the webpage of the human Rnome Project https://docs.google.com/spreadsheets/d/1EKWXJTF433nCYmniYi-PivChOJMdg6FhvMvHRBXzzL8/edit?gid=345872514#gid=345872514
Short Name	RNAMods code (2023)	CAS-Nr.	Supplier	Product #	quantity	price 2024	Supplier	Product #	quantity	price 2024	Supplier	Product #	quantity	price 2024
A	A	58-61-7	Sigma Aldrich	A9251	1000 mg	20	TRC	A280400	1000 mg	93
ac4C	M	3768-18-1	Biosynth	NA05753	5000 mg	63	TRC	N633048	1000 mg	62
ac4Cm	ℵ	113886-71-8	Biosynth	NA08375	100 mg	67	TRC	N633025	25 mg	62
ac6A	⇓	16265-37-5	Biosynth	NA159478	10 mg	498	Sigma Aldrich	AABH303708F7	5 mg	355
acp3D	Ð	?	BOC Sciences	BRB-023		on request
acp3U	X	52745-94-5	Biosynth	NA170442	50 mg	341
acp3Y	Þ	52777-29-4	Biosynth	NM170447	25 mg	2420	BOC Science	52777-29-4		on request
Am	ʍ	2140-79-6	Biosynth	NM05694	1000 mg	106	Berry and Associated	PR3734	1000mg	136	Sigma Aldrich		5000 mg	183
C	C	65-46-3	SigmaAldrich	C122106	1000 mg	20.6
C+	¿	1221169-70-5	BOC Sciences	N0001-007627		on request	RR Scientific	R6404850		on request
chm5U	≥	934743-11-0	Biosynth	NC159485	25 mg	708
Cm	B	2140-72-9	Biosynth	NM06302	1 g	58.12	TRC	M294660	500 mg	116
cm5s2U	℘	58479-77-9	Biosynth	NC159484		on request
cm5U	◊	20964-06-1	Biosynth	NC159474	10 mg	767	TRC	U829935		on request
cmnm5ges2U	f
cmnm5s2U	$	78173-95-2	Biosynth	FC168807		on request	TRC	C175978		on request
cmnm5se2U	⊥
cmnm5U	!	69181-26-6	Biosynth	NC159491	5 mg	913	TRC	C175983		on request
cmnm5Um	)	110419-13-1	Biosynth	NC170443	6 mg	1843
cmo5U	V	28144-25-4	Biosynth	NU158553	10 mg	594
cnm5U	Ѷ	58479-73-5	Biosynth	NC159408	10 mg	1157
D	D	5627-05-4	Apollo	OR17694	250 mg	£58.00	Biosynth (derzeit nicht verfügbar)	FAA62705	50 mg	73.5	TRC	D449668	10 mg	123
f5C	>	148608-53-1	B&A	PY 7599	10 mg	439	TRC	F698965	10 mg	930
f5Cm	°	176858-79-0	Biosynth	NF162863	10 mg	729
f6A	Ϩ	6706-56-5	Biosynth	NF146409	20 mg	3181	TRC	F693455	10 mg	1894
G	G	118-00-3	Sigma Aldrich	G6752	1000 mg	69
G+	(	148608-52-0	Biosynth	NA159487	10 mg	2776	TRC	A766548	50 mg	on request
g6A	≡	29902-55-4									BOC Sciences
galQ	9	60426-58-6	Prof. Thomas Carell, LMU Munich								BOC Sciences
ges2U	Γ	1401688-09-2	J&H Chemical	JH850732			Achemtek	0102-015141
gluQ	⊄
Gm	#	2140-71-8	Biosynth	NM02941	500 mg	87	Sigma Aldrich	BL3H160BA8C2	1000 mg	112	Berry & Associated	PR3760	1000 mg	144
hm5C	Ƣ	19235-17-7	TRC	H947090	25 mg	236	Biosynth	NH35521	10 mg	240	B&A	PY 7596	50 mg	398
hm5Cm	¡	2088197-31-1	TRC	M696250	10 mg	1220	BOC Sciences	2088197-31-1
hm6A	Ϫ	98897-14-4	TRC	H805075	10 mg	175	Biosynth	NH178111	10 mg	249
hn6A	√
ho5C	Ç	39638-73-8	Biosynth	NH159404	25 mg	312.8
ho5U	∝	957-77-7	Biosynth	NH32540	25 mg	102
ht6A	«
I	I	58-63-9	Sigma Aldrich	I4125	1000 mg	30	TRC	I661000	1000 mg	67
i6A	Ч	7724-76-7	Biosynth	ND08001	50 mg	63	TRC	I821840	100 mg	90
Im	Ш	3881-21-8	Berry & Associates	PR 3770	500 mg	136	Biosynth	NM05162	200 mg	77
imG	€	52662-10-9	Biosynth	NW159496	10 mg	4140	TRC	D422260	25 mg	on request
imG-14	†	59327-60-5	Biosynth	ND159486	5 mg	600
imG2	⊇	577773-09-2	TRC	I918635	10 mg	182	Biosynth	NI159495	10 mg	361
inm5s2U	Ɲ	872710-78-6	BOC Sciences	872710-78-6		on request	CymitQuimica/A2B Chem			on request
inm5U	¾	872710-76-4	Biosynth	NI159497	25 mg	2263	TRC	I822040		on request
inm5Um	Ю	872710-80-0	BOC Sciences	872710-80-0		on request
io6A	Ỽ
k2C	}	144796-96-3	Biosynth	NA46541		on request	TRC	A432145		on request
m1A	Ѣ	15763-06-1	Biosynth	NM03697	100 mg	114	Sigma Aldrich	SMB00939	50 mg	69	TRC	M285065	50 mg	80
m1acp3Y	α	52777-29-4	Biosynth	NM170447	25 mg	2420	BenchChem	B1198035			BOC Sciences/BLD Pharm
m1Am	œ	91101-00-7	TRC	D447410	10 mg	246	Biosynth	ND159412	10 mg	607
m1G	K	2140-65-0	Biosynth	NM08574	10 mg	165	TRC	B426593	10 mg	178
m1Gm	ε	73667-71-7	TRC	D465950	10 mg	663
m1I	O	2140-73-0	TRC	M313600	100 mg	242	Biosynth	FM163160	10 mg	74
m1Im	ξ
m1Y	]	13860-38-3	Biosynth	NM35520	50 mg	248	B&A	PYA11052	10 mg	398
m2,2,7G	∠	40027-70-1	Biosynth	NT08918	16 mg	5501
m2,2G	R	2140-67-2	Biosynth	ND05647	10 mg	150	TRC	D460850	10 mg	170	Sigma Aldrich	AABH99A44416	5 mg	153
m2,2Gm	|	113886-73-0	TRC	D465955	100 mg	on request
m2,7G	∨	62122-07-0					a2bchem	AX45713	10 mg	227 $	aablocks	AA01EA1H	10 mg	238 $
m2,7Gm	æ		TRC	T886515	25 mg	on request
m2,8A	±	63954-66-5	Biosynth	FD144777	10 mg	906
m2A	ɿ	16526-56-0	Berry & Associates	PR3035	10 mg	204	Biosynth	NM46832	10 mg	392	TRC	C211470	100 mg	auf Anfrage
m2G	L	2140-77-4	Biosynth	NM181126	10 mg	563	-				Sigma Aldrich	AABH99A457C3	5 mg	256
m2Gm	γ	135023-21-1
m3C	Щ	21028-20-6	Biosynth	NM05757	10 mg	210.5	TRC (Methosulfate)	M294670	25 mg	85
m3U	δ	81691-06-7	B&A	PYA 11054	10 mg	439	TRC	M211310		on request
m3Um	σ	2140-69-4	Biosynth	NM06185	10 mg	89.7	TRC	M338355	10 mg	178
m3Y	Ƒ	7103-27-7	TRC	D465945	10 mg	165	Biosynth	NM163076	100 mg	610
m4,4C	μ	13007-43-7	TRC	D456983	25 mg	166	Biosynth	ND159405	10 mg	161	TRC	D456983	10 mg	107
m4,4Cm	β	34218-81-0	Biosynth	FT144591	10 mg	346
m4C	ν	10578-79-7	Biosynth	NM76577	10 mg	137.9	B&A	PY 7638	25 mg	182	Sigma Aldrich	BL3H160BCA27	100 mg	125.1
m4Cm	λ	13048-95-8	Biosynth	NM144592	10 mg	163.7	TRC	B426598		on request
m5C	?	2140-61-6	Biosynth	NM03720	500 mg	75	TRC	M294850	100 mg	115
m5Cm	τ	113886-70-7	Biosynth	NM06424	250 mg	102.5	B&A	PY7640	100 mg	263
m5D	ρ	23067-10-9	Biosynth	ND144868	10 mg	211.3
m5s2U	F	32738-09-3	Biosynth	NM08039	50 mg	272
m5U	T	1463-10-1	Biosynth	NM04922	25000 mg	48	TRC	M338190	100 mg	79
m5Um	Ħ	55486-09-4	Biosynth	NM01238	1000 mg	94	TRC	M263415	100 mg	69	B&A	PY 7650	100 mg	136
m6,6A	ζ	2620-62-4	Biosynth	ND04708	250 mg	71	TRC	D461975	100 mg	87	Sigma Aldrich	BL3H97ED156F	250 mg	113
m6,6Am	η	30891-53-3	Biosynth	NT59826	2 mg	134
m6A	Ж	1867-73-8	Biosynth	NM32281	500 mg	80	Berry & Associates	PR3732	100 mg	136	TRC	M275895	50 mg	104
m6Am	χ	57817-83-1	Berry & Associated	PR3733	50 mg	605	TRC	D447415	10 mg	170	Biosynth	NM157460	10 mg	340
m6t6A	E	39667-81-7	TRC	M696255	10 mg	1719	Biosynth	NM170446	10 mg	3123
m7G	7	20244-86-4	Biosynth	NM08037	100 mg	102	TRC	M311835	25 mg	62
m8A	â	56973-12-7	Biosynth	NM08548	10 mg	102
manQ	8	60398-20-1	Prof. Thomas Carell, LMU Munich								BOC Sciences
mchm5U	ɮ	945684-13-9	Biosynth	NC159493	100 mg	1726	TRC	C176445		on request
mchm5Um	b	2450329-71-0	TRC	C172750	10 mg	883
mcm5s2U	3	20299-15-4	BenchChem	B1256268	25 mg	800$	Biosynth	NM159492	10 mg	682
mcm5U	1	29428-50-0	Biosynth	NM45525	10 mg	265
mcm5Um	∩	60197-31-1	Biosynth	FM144574	10 mg	717
mcmo5U	υ	66536-81-0	Biosynth	NU159494	10 mg	2196
mimG	∑
mnm5ges2U	h
mnm5s2U	S	32860-54-1	Biosynth	NM159475	10 mg	1255	TRC	M563210		on request
mnm5se2U	≅	89314-80-7	BLD Pharm/RR Scientific/BOC Science			on request
mnm5U	{	72667-55-1	Biosynth	NM159410	1000 mg	3947
mo5U	5	35542-01-9	Biosynth	NM08028	10 mg	84	B&A	PY 7783	10 mg	157
ms2hn6A	≈
ms2i6A	*	20859-00-1	Biosynth	NM30233	10 mg	1945	TRC	M330675	75 mg	on request
ms2io6A	≠
ms2m6A	∞	13406-51-4	Biosynth	NM159489	10 mg	376
ms2t6A	[	70333-82-3	TRC	M330590	10 mg	1717	Biosynth	FM163905	10 mg	3085
msms2i6A	£	2230217-25-9	TRC	M696245	10 mg	on request
nchm5U	r	2450329-74-3
ncm5s2U	l	?	BLD Pharm	BD01879081		on request
ncm5U	&	29569-30-0	Biosynth	NC159473	10 mg	863	TRC	U830065		on request
ncm5Um	~	60197-30-0	Biosynth	NC159482		on request	TRC	C175973		on request
nm5ges2U	Δ
nm5s2U	∫	109666-14-0	Biosynth	NA159411	10 mg	2776	TRC	A622895		on request
nm5se2U	π
nm5U	∪	190448-73-8	Biosynth (nicht verfügbar)	NA159406	50 mg	2295	Starshine Chemical/BLD Pharm			on request
o2yW	W	78355-49-4									BOC Sciences
OHyW	⊆
OHyWx	š
oQ	ς
preQ0	φ	61210-21-7	Biosynth	FC144696	10 mg	1051
preQ1	∉	66048-70-2	TRC	A465425	100 mg	on request
Q	Q	57072-36-3	Bioosynth	ND157876	2 mg	2594	TCR	N925205		on request	Prof. Tsutomu Suzuki, Tokyo University
s2C	ʤ	13239-97-9	Biosynth	NT02911	10 mg	105.7	B&A	PY 7721	10 mg	144
s2U	2	20235-78-3	Biosynth	NT02881	500 mg	134	TRC	T384000	50 mg	172	B&A	PY 7724	25 mg	141
s2Um	∏	113886-72-9	Biosynth	NM159407	10 mg	444
s4U	4	13957-31-8	TRC	T384010	25 mg	56	Biosynth	NT06186	100 mg	180	TRC	T384010	100 mg	67
se2U	ω	40555-29-1	BenchChem	B1257519		on request	BOC Sciences	4555-29-1			BLD Pharm	BD1392240
t6A	6	24719-82-2	TRC	T405560	10 mg	393	Biosynth	NC06332	10 mg	701	alfa-chemistry	ACM24719822
tm5s2U	ƕ	497258-54-5	BOC Sciences	497258-54-5		on request
tm5U	ʭ	497258-53-4	BOC Sciences	497258-53-4		on request
U	U	58-96-8	SigmaAldrich	U3750	1000 mg	34.5
Um	J	2140-76-3	Biosynth	NM04259	2000 mg	117	TRC	M338200	1000 mg	81
Y	P	1445-07-4	Biosynth	NP11297	25 mg	108.25	TRC	P839605	10 mg	79
Ym	Z	2140-68-3	Biosynth	NM02939	10 mg	384.7
yW	Y	55196-46-8	Biosynth	ND157877		on request	TRC	W810000	25 mg	on request
yW-58	⇑	2140-68-3	Biosynth	NM02939	10 mg	384.7
yW-72	Ω	55196-46-8	Biosynth	ND157877		on request	TRC	W810000	25 mg	on request
yW-86	¥

### Sheet: Table S2 - literature of extin.
Table S2 Extinction coeffcients of nucleosides from the Handbook of Molecular Biology
Short Name	RNAMods code (2023)	CAS-Nr.	pH	λ(max)	ε (x10-3)	references from the Handbook of Molecular Biology
A	A	58-61-7	6	260	14.9	232b,212cde,242e,183b,317b,205
ac4C	M	3768-18-1	7	247	15.2	127,116*bce,317bd,244*,245,265*b,298b
ac4Cm	ℵ	113886-71-8
ac6A	⇓	16265-37-5
acp3D	Ð	?
acp3U	X	52745-94-5	6	263	8.5	300b
acp3Y	Þ	52777-29-4
Am	ʍ	2140-79-6	7	259	13.9	317b,107d,369*
C	C	65-46-3	7	271	9.1	163b,232be,242*e,181b,212,183b,317b,205
C+	¿	1221169-70-5
chm5U	≥	934743-11-0
Cm	B	2140-72-9	EtOH	273	8.2	124,369*cd,317b
cm5s2U	℘	58479-77-9	7	277.5	n.a.
cm5U	◊	20964-06-1	1	265	9.7	278b,302*d,317b
cmnm5ges2U	f
cmnm5s2U	$	78173-95-2
cmnm5se2U	⊥
cmnm5U	!	69181-26-6
cmnm5Um	)	110419-13-1
cmo5U	V	28144-25-4	7.5	280	7.6	308b,309b,313b
cnm5U	Ѷ	58479-73-5
D	D	5627-05-4	H2O	208	6.6	266,283cd,375*,265b
f5C	>	148608-53-1
f5Cm	°	176858-79-0
f6A	Ϩ	6706-56-5
G	G	118-00-3	6	253	13.6	232b,242*e,183b,317b,212,205,111
G+	(	148608-52-0
g6A	≡	29902-55-4
galQ	9	60426-58-6
ges2U	Γ	1401688-09-2
gluQ	⊄
Gm	#	2140-71-8	11	258	9.8	108
hm5C	Ƣ	19235-17-7
hm5Cm	¡	2088197-31-1
hm6A	Ϫ	98897-14-4
hn6A	√
ho5C	Ç	39638-73-8
ho5U	∝	957-77-7	7	280	8.2	148b,145cd,146*
ht6A	«
I	I	58-63-9	6	148.5	12.3	232b,205,317b
i6A	Ч	7724-76-7	7	269	20	32b,116*b,317*b,14,31,15,265*b
Im	Ш	3881-21-8
imG	€	52662-10-9	8.5	295		403b
imG-14	†	59327-60-5
imG2	⊇	577773-09-2
inm5s2U	Ɲ	872710-78-6
inm5U	¾	872710-76-4
inm5Um	Ю	872710-80-0
io6A	Ỽ
k2C	}	144796-96-3
m1A	Ѣ	15763-06-1	7	258	13.9	90,10*d,317*bd,318*b,109,12b
m1acp3Y	α	52777-29-4
m1Am	œ	91101-00-7
m1G	K	2140-65-0	6	256	13.1	40b,375cd,317*bce,24*,265*b,400
m1Gm	ε	73667-71-7
m1I	O	2140-73-0	6	249	10.4	49,10*d,410ce,122
m1Im	ξ
m1Y	]	13860-38-3	7	265		94*b,81be,345c
m2,2,7G	∠	40027-70-1	5	266	10.3	7b
m2,2G	R	2140-67-2	7	260	18.9	40b,375cd,317*bcde,44*cd,265*b,381*
m2,2Gm	|	113886-73-0
m2,7G	∨	62122-07-0
m2,7Gm	æ
m2,8A	±	63954-66-5
m2A	ɿ	16526-56-0	6	264	14.5	18b,342*cd,317bce,291b
m2G	L	2140-77-4	7	253	15.9	40b,375cd,317*bcde,381,44*
m2Gm	γ	135023-21-1
m3C	Щ	21028-20-6	7	278	11.6	57,317bcde,58b,59*,125*,126
m3U	δ	81691-06-7	7	262	9.5	317b,142*,13*,81*,139,126*
m3Um	σ	2140-69-4
m3Y	Ƒ	7103-27-7
m4,4C	μ	13007-43-7
m4,4Cm	β	34218-81-0
m4C	ν	10578-79-7	7	271	11.6	59b,128,317b
m4Cm	λ	13048-95-8	7	270	n.a.	131b
m5C	?	2140-61-6	7	277	8.9	128b,132b,317b
m5Cm	τ	113886-70-7
m5D	ρ	23067-10-9
m5s2U	F	32738-09-3	7	272	14.1	276b,307b
m5U	T	1463-10-1	7	267	9.8	18b,150bd,149bcd,317be,69*,265*b,379
m5Um	Ħ	55486-09-4	7	267	n.a.	323
m6,6A	ζ	2620-62-4	7	275	18.8	18b,114cd,317be,113
m6,6Am	η	30891-53-3
m6A	Ж	1867-73-8	7	266	15.9	18b,112cd,10*c,317be,292b,8,12
m6Am	χ	57817-83-1
m6t6A	E	39667-81-7
m7G	7	20244-86-4	7	258	8.5	52,13bd,41*cd,10*s,334
m8A	â	56973-12-7
manQ	8	60398-20-1
mchm5U	ɮ	945684-13-9
mchm5Um	b	2450329-71-0
mcm5s2U	3	20299-15-4	7	277	15.8	5,301cd,317bc,275*b
mcm5U	1	29428-50-0	1	265	5.2	302,414b
mcm5Um	∩	60197-31-1
mcmo5U	υ	66536-81-0
mimG	∑
mnm5ges2U	h
mnm5s2U	S	32860-54-1	7	273	n.a.	270,317b,305b
mnm5se2U	≅	89314-80-7
mnm5U	{	72667-55-1
mo5U	5	35542-01-9
ms2hn6A	≈
ms2i6A	*	20859-00-1	in EtOH	244	25.3	293b,288b,299b,317b,335b
ms2io6A	≠
ms2m6A	∞	13406-51-4
ms2t6A	[	70333-82-3
msms2i6A	£	2230217-25-9
nchm5U	r	2450329-74-3
ncm5s2U	l	?	MeOH	276	13.7	301
ncm5U	&	29569-30-0	1	265	10	302*,398*ce
ncm5Um	~	60197-30-0
nm5ges2U	Δ
nm5s2U	∫	109666-14-0
nm5se2U	π
nm5U	∪	190448-73-8
o2yW	W	78355-49-4
OHyW	⊆
OHyWx	š
oQ	ς
preQ0	φ	61210-21-7
preQ1	∉	66048-70-2
Q	Q	57072-36-3
s2C	ʤ	13239-97-9	7	249	22.3	271*,270e,317bc,301*,329b
s2U	2	20235-78-3	7	275	13.6
s2Um	∏	113886-72-9
s4U	4	13957-31-8	6.5	331	21.2	344*,144*bcd,317*b,128
se2U	ω	40555-29-1
t6A	6	24719-82-2
tm5s2U	ƕ	497258-54-5
tm5U	ʭ	497258-53-4
U	U	58-96-8	7	262	10.1	163b,232*be,181b,212,183b,
Um	J	2140-76-3	7	263	10.1	124*,317bcde,369
Y	P	1445-07-4	7	263	8.1	155,94*bcde,154cd,95*be,156b,157,265*b,317b
Ym	Z	2140-68-3	7	261		118b
yW	Y	55196-46-8	7	240		346b
yW-58	⇑	2140-68-3
yW-72	Ω	55196-46-8
yW-86	¥
bi-s4U			7	261	n.a.	128,208b
hm5U			2	264	9.5	69,94ce
mo5s2U			MeOH	285	12.6	301

### Sheet: Table S3 - source of nucleoside
Table S3 Origin of modified nucleosides studied in Kerkhoff et al.
	nucleoside	short name	supplier
1	cytidine	C	sigma BCCH7278	human tRNA modifications
2	pseudouridine	Y	Biosynth NP112971701
3	uridine	U	sigma 58-96-8
4	2'-O-methylcytidine	Cm	Biosynth NM063021501
5	3-methylcytidine	m3C	TRC B426570
6	5-methylcytidine	m5C	Biosynth NM037201501
7	1-methylpseudouridine	m1Y	Biosynth NM35520
8	2'-O-methyluridine	Um	Biosynt NM042591701
9	5-methyluridine	m5U	biosynth 049221799)
10	adenosine	A	sigma WXBF2652V
11	inosine	I	carbosynth NI062971501)
12	5,2'-O-dimethyluridine	m5Um	TRC 1-BJM-105-1
13	1-methyladenosine	m1A	biosynth NM036971501
14	guanosine	G	sigma BCCJ8525
15	N4-acetylcytidine	ac4C	carbosynth NA057531701
16	1-methylguanosine	m1G	TRC-B426593
17	2'-O-methylguanosine	Gm	Gm (biosynth NM029411601)
18	N2-methylguanosine	m2G	Benchchem-C202309043
19	7-methylguanosine	m7G	biosynth NM080371301
20	5-carbamoylmethyluridine	ncm5U	benchchem-C202303252
21	5-carboxymethyluridine	cm5U	biosynth 0000055721
22	N2,N2-dimethylguanosine	m2,2G	TRC-D460850
23	5-methoxycarbonylmethyluridine	mcm5U	TRC 6-MRS-154-1
24	5-methoxycarbonylmethyl-2'-O-methyluridine	mcm5Um	BenchChem-C202309090
25	5-methoxycarbonylmethyl-2-thiouridine	mcm5s2U	BenchChem-C202309079
26	N6-isopentenyladenosine	i6A	Chem Scene La1204037
27	3-(3-amino-3-carboxypropyl)uridine	acp3U	Biosynth NA170442
28	N6-threonylcarbamoyladenosine	t6A	TRC-T405560
29	N6-methyl-N6-threonylcarbamoyladenosine	m6t6A	TRC-M696255
30	2-methylthio-N6-threonylcarbamoyladenosine	ms2t6A	TRC-M330590
31	3-methyluridine	m3U	Benchchem-C202402044
32	2'-O-methyladenosine	Am	biosynth NM056941601	other RNA modifications; * indicates bacterial RNA modifications
33	N6-methyladenosine	m6A	biosynth NM322811503
34	N6,N6-dimethyladenosine	m66A	alfa chem. A16X1211
35	N6,2'-O-dimethyladenosine	m6Am	Berry&Associates FC310
36	N4-methylcytidine	m4C*	Berry&Associates PY7638
37	4-thiouridine	s4U*	TAC-T384010
38	N4,2'-O-dimethylcytidine	m4Cm*	Storm
39	5,2'-O-dimethylcytidine	m5Cm*	Biosynth NM064241301
40	2-methyladenosine	m2A*	biosynth NM468321801
41	2-methylthio-N6-isopentenyladenosine	ms2i6A*	BenchChem-C202309195
42	5-formylcytidine	f5C	BA PY7599
43	5-hydroxymethylcytidine	hm5C	TAC H947090
44	2'-O-methylinosine	Im	biosynth NM051621601
45	5-(carboxyhydroxymethyl)-2'-O-methyluridine	mchm5Um	LGC

### Sheet: Table S4 - weights
Table S4: Weighing and dissolving the nucleoside standards.
		aqueous solutions		DMSO solutions
Nucleoside	Sample	Weight [mg]	Volume for dissolving [µL]	Weight [mg]	Volume for dissolving [µL]
m4Cm	1	1.3866	511.2	-
	2	1.0781	397.4
	3	1.6113	594
i6A	1	0.6193	184.7	0.8354	249.105
	2	0.8152	243.1	0.8424	251.193
	3	1.2353	368.4	1.1035	329.049
m6t6A	1	0.9083	220.3	-
	2	0.5607	136
	3	0.5343	129.6
ms2t6A	1	0.9761	212.9	0.5134	106.398
	2	0.5944	129.7	0.5471	113.382
	3	0.5965	130.1	0.8901	184.467
A	1	1.8459	690.7	1.5232	570.273
	2	2.7009	1010.7	2.2758	852.04
	3	0.8741	327.1	1.2335	461.812
t6A	1	1.145	278.3	-
	2	1.2582	305.9
	3	1.8009	437.8
m2A	1	1.0947	389.2	-
	2	1.4271	507.4
	3	0.9946	353.6
Am	1	1.6713	594.2	-
	2	1.7361	617.2
	3	2.1127	751.1
m6A	1	1.4257	506.9	-
	2	0.6448	229.2
	3	1.3137	467.1
m2,2G	1	1.3473	432.8	-
	2	2.6524	852.1
	3	2.7807	893.3
mcm5Um	1	1.1453	346.8	-
	2	2.108	638.2
	3	0.7578	229.4
mcm5s2U	1	1.0297	309.8	0.765	218.683
	2	0.9911	298.2	1.1718	334.971
	3	1.1821	355.7	2.4395	697.357
C	1	0.6372	262	-
	2	1.5618	642.1
	3	0.8002	329
Cm	1	2.6067	1013.3	-
	2	1.4667	570.2
	3	2.4237	942.2
m3C	1	0.9479	368.5	1.7938	697.325
	2	1.2897	501.4	1.3541	526.396
	3	1.9044	740.3	1.5361	597.147
m5C	1	2.6357	1024.6	-
	2	1.5047	584.9
	3	1.1555	449.2
ac4C	1	1.9427	681.1	1.2503	425.168
	2	2.0214	708.6	2.0923	711.492
	3	1.2418	435.3	1.5368	522.593
m4C	1	2.141	832.3	-
	2	2.5502	991.4
	3	2.0639	802.3
m5Cm	1	0.5456	201.1	-
	2	0.8939	329.5
	3	0.8769	323.3
f5C	1	0.3848	141.9	-
	2	0.5642	208
	3	0.4676	172.4
hm5C	1	2.6822	981.6	-
	2	1.9855	726.7
	3	2.6374	965.2
I	1	1.9284	718.9	1.3799	514.447
	2	2.5583	953.8	2.3504	876.263
	3	1.7622	657	1.0502	391.53
m1A	1	1.0094	358.9	1.7002	604.473
	2	1.0465	372.1	1.8472	656.736
	3	1.3394	476.2	2.0233	719.344
m6,6A	1	1.2391	419.6	2.4241	820.922
	2	1.1661	394.9	0.7995	270.751
	3	0.7691	260.5	1.1444	387.551
m6Am	1	1.6072	544.3	1.8732	634.359
	2	2.2107	748.7	2.7778	940.702
	3	1.5037	509.2	2.052	694.91
ms2i6A	1	2.6867	704.2	-
	2	2.5168	659.7
	3	2.5658	672.6
Im	1	1.287	456	2.664	943.844
	2	1.6501	584.6	1.5683	555.642
	3	1.7412	616.9	1.8293	648.113
Psi	1	1.7834	730.3	-
	2	1.1544	472.7
	3	2.4696	1011.3
U	1	1.3825	566.1	-
	2	1.4697	601.8
	3	1.581	647.4
m1Psi	1	1.0503	406.7	-
	2	1.7318	670.6
	3	1.624	628.9
Um	1	1.1782	456.3	-
	2	1.4206	550.1
	3	3.1271	1211
m5U	1	3.8298	1483.1	-
	2	3.1292	1211.8
	3	3.8636	1496.2
m3U	1	0.53	205.2	-
	2	1.9663	761.4
	3	2.5472	986.4
m5Um	1	0.5311	195.1	-
	2	1.1389	418.3
	3	0.8016	294.4
ncm5U	1	0.9823	326.1	-
	2	0.8576	284.7
	3	0.7265	241.2
cm5U	1	0.4714	156	1.0098	334.105
	2	0.5994	198.3	1.4674	485.508
	3	1.0966	362.8	2.4829	821.499
mcm5U	1	1.5789	499.2	-
	2	1.3058	412.9
	3	2.781	879.3
acp3U	1	1.9135	554.1	-
	2	1.4444	418.3
	3	2.3003	666.2
s4U	1	1.1483	441.2	1.8746	720.252
	2	2.4107	926.2	1.6893	649.057
	3	2.61	1002.8	1.4847	570.446
G	1	0.4856	171.4	-
	2	0.52	183.6
	3	2.0485	723.2
m1G	1	0.6502	218.7	-
	2	0.7275	244.7
	3	1.0064	338.5
Gm	1	0.6526	219.5	-
	2	2.263	761.3
	3	2.3171	779.5
m2G	1	0.6817	229.3	1.2085	398.402
	2	1.3085	440.2	2.0478	675.091
	3	0.598	201.2	1.0683	352.183
m7G	1	1.5106	508.2	2.1441	721.263
	2	2.2225	747.6	2.3094	776.87
	3	1.1654	392	2.785	936.859

### Sheet: Table S5 - NMR parameters
Table S5: Parameters for 1H-NMR spectroscopy
Parameter	Value
Spectrometer frequency	800 MHz
Nucleus	1H
Number of Scans (NS)	4
Receiver Gain (RG)	Determined before measurement (‘rga’)
Relaxation Delay (D1)	63.0 s
Pulse width (P1)	Determined before measurement (‘pulsecal’)
Acquisition Time (AQ)	7.7 s
Spectral Width (SW)	17.0 ppm
Time Domain (TD)	128 000
Spectrum Size (SI)	132 000
Apodization function	[EM]
Line Broadening Factor (LB)	0.2 Hz
Transmitter Offset (O1P)	4.5 ppm
Compound	Structure	Signal [ppm]	Solubility
Maleic Acid (MA)		6.3	D2O, DMSO-d6, CD3OD, CD3CN
Dimethylsulfone (DMS)		3.0	D2O, DMSO-d6, CDCl3, CD3OD, CD3CN
Methyl-3,5-dinitrobenzoate (MDNB)		8.0 – 8.3 (aromatic) 4.0 (methyl)	DMSO-d6, CD3OD, CD3CN

### Sheet: Table S6 - NMR purity calculati
Table S6: Nucleoside purity values including weighing amounts and integral values. All nucleoside standards were measured in DMSO-d6 using DMS as internal calibrant. m = mass, I = integral, N = number of spins (of evaluated signal), ppm = parts per million (position of signal), P = purity. DMS normalization: I = 1 @ 3.0 ppm, N = 6. Detailed data evaluation and signal evaluation in Supplementary T…
Analyte	Sample	m(Nucleoside)	m(DMS)	I(Nucleoside) [N, ppm]	P(Nucleoside)
m2G	1	3.98 mg	12.02 mg	0.0464 [3, 2.81 ppm]	88.474	%
	2	8.31 mg	7.72 mg	0.1544 [3, 2.81 ppm]	90.559	%
I	1	17.89 mg	13.55 mg	0.0741 [1, 5.87 ppm]	95.942	%
	2	11.63 mg	11.05 mg	0.0581 [1, 5.87 ppm]	94.315	%
Um	1	16.59 mg	8.63 mg	0.1135 [1, 4.11 ppm]	97.08	%
	2	10.08 mg	9.93 mg	0.0597 [1, 4.11 ppm]	96.755	%
ac4C	1	16.93 mg	12.21 mg	0.2213 [3, 2.10 ppm]	96.693	%
	2	11.07 mg	12.34 mg	0.1444 [3, 2.10 ppm]	97.519	%
m5U	1	26.72 mg	19.06 mg	0.2543 [3, 1.77 ppm]	99.487	%
	2	14.48 mg	13.17 mg	0.2012 [3, 1.77 ppm]	100.364	%
m5U + NaCl	1	20.26 mg	16.08 mg	0.1678 [3, 1.77 ppm]	73.032	%
	2	13.26 mg	10.74 mg	0.1731 [3, 1.77 ppm]	76.951	%
acp3U	1	7.41 mg	16.86 mg	0.0452 [2, 5.73 ppm]	113.289	%
	2	11.35 mg	23.67 mg	0.0479 [2, 5.73 ppm]	109.891	%

### Sheet: Table S7 - wavelength for quant
Table S7: UV-wavelength for quantification
Wavelength [nm]	Analyte
254	all except s4U
320	s4U

### Sheet: Table S8 - reaction enthalpy
Table S8 Free reaction enthalpies of nucleosides (capital letters) and nucleobases
	Deglycosylation	Deamination	Deacetylation	Desulfurization
m3,5c	n.a.	-31	n.a.	n.a.
m3,5C	n.a.	-30.6	n.a.	n.a.
m3s2c	n.a.	-26.6	n.a.	-12.4
m3s2C	-2	-28.3	n.a.	-22.1
m3s2u	n.a.	n.a.	n.a.	-16.3
m3s2U	-0.3	n.a.	n.a.	-23
m5ac4c	n.a.	n.a.	-16.5	n.a.
m5ac4C	3.1	n.a.	-24.9	n.a.
s2u	n.a.	n.a.	n.a.	-9.5
s2U	3.2	n.a.	n.a.	-16.5
m5s2u	n.a.	n.a.	n.a.	-8.5
m5s2U	4.4	n.a.	n.a.	-15
m5s2c	n.a.	4.7	n.a.	-3.8
m5s2C	4.5	4.8	n.a.	-10.7
f5U	5	n.a.	n.a.	n.a.
hm5ac4c	n.a.		-16.3	n.a.
hm5ac4C	6.1	n.a.	-21	n.a.
m3U	6.4	n.a.	n.a.	n.a.
m3c	n.a.	-30.5	n.a.	n.a.
m3C	7.7	-29.2	n.a.	n.a.
s2c	n.a.	6.6	n.a.	-6.5
s2C	8.1	11.5	n.a.	-8.5
ac4s2c	n.a.		-11	-9.6
ac4s2C	8.3	n.a.	-10.9	-10.1
ac4c	n.a.		-8	n.a.
ac4C	8.8	n.a.	-10.2	n.a.
ca5U	9.1	n.a.	n.a.	n.a.
U	10.2	n.a.	n.a.	n.a.
i6A	10.5	n.a.	n.a.	n.a.
hm5c	n.a.	-2.6	n.a.	n.a.
hm5C	10.9	-4.6	n.a.	n.a.
c	n.a.	3.7	n.a.	n.a.
C	11	4.5	n.a.	n.a.
m5U	11	n.a.	n.a.	n.a.
m5c	n.a.	0	n.a.	n.a.
m5C	11.5	0.5	n.a.	n.a.
s4u	n.a.	n.a.	n.a.	-3.6
s4U	11.8	n.a.	n.a.	-2.2
f5c	n.a.	1.8	n.a.	n.a.
f5C	11.8	17.5	n.a.	n.a.
ca5c	n.a.	-1.5	n.a.	n.a.
ca5C	12.3	1.7	n.a.	n.a.
hm5U	12.9	n.a.	n.a.	n.a.
G	15.7	n.a.	n.a.	n.a.
I	16.4	n.a.	n.a.	n.a.
a	n.a.	16.5	n.a.	n.a.
A	17.6	17.8	n.a.	n.a.

### Sheet: Table S9 - DMSO extinc. 
Table S9 Extinction coeffcients of nucleosides from stocks dissolved in DMSO and diluted 1:1000 in water prior to measurement
Short Name	RNAMods code (2023)			λ(max)	ε (x10-3)
A	A			259	15.11
ac4C	M			246	14.36
cm5U	◊			264	5.14
I	I			247	9.75
i6A	Ч			267	13.32
Im	Ш			248	11.8
m1A	Ѣ			257	9.56
m2G	L			252	13.01
m3C	Щ			278	7.56
m6,6A	ζ			275	11.26
m6Am	χ			266	15.51
m7G	7			258	10.1
mcm5s2U	3			279	12.48
ms2t6A	[			241	20.28
s4U	4			331	21.74
